# Experimental evolution of multicellularity via cuboidal cell packing in fission yeast

**DOI:** 10.1101/2023.11.03.565576

**Authors:** Rozenn M. Pineau, Penelope C. Kahn, Dung T. Lac, Mia Denning, Whitney Wong, William C. Ratcliff, G. Ozan Bozdag

## Abstract

The evolution of multicellularity represents a major transition in life’s history, enabling the rise of complex organisms. Multicellular groups can evolve through multiple developmental modes, but a common step is the formation of permanent cell-cell attachments after division. The characteristics of the multicellular morphology which emerges has profound consequences for the subsequent evolution of a nascent multicellular lineage, but little prior work has examined these dynamics directly. Here we examine a widespread yet understudied emergent multicellular morphology: cuboidal packing. Extinct and extant multicellular organisms across the tree of life have evolved to form groups in which spherical cells divide but remain attached, forming approximately cubic subunits. To experimentally investigate the evolution of cuboidal cell packing, we used settling selection to favor the evolution of simple multicellularity in unicellular, spherical *Schizosaccharomyces pombe* yeast. Multicellular clusters with cuboidal organization rapidly evolved, displacing the unicellular ancestor. These clusters displayed key hallmarks of an evolutionary transition in individuality: groups possess an emergent life cycle driven by physical fracture, group size is heritable, and they respond to group-level selection via multicellular adaptation. In 2/5 lineages, group formation was driven by mutations in the *ACE2* gene, preventing daughter cell separation after division. Remarkably, *ACE2* mutations also underlie the transition to multicellularity in *Saccharomyces cerevisiae* and *C. galabrata*, lineages last shared a common ancestor *>*300 million years ago. Our results provide insight into the evolution of cuboidal cell packing, an understudied multicellular morphology, and highlights the deeply convergent potential for a transition to multicellular individuality within fungi.
