## Supplementary Tables for "Experimental evolution of multicellularity via cuboidal cell packing in fission yeast"

### Sheet: t334 evolved mutations
#CHROM	POS	GENOTYPES	REF	ALT	mutation type	effect	gene name	gene ID	information	GO term	GO term summary
I	1764453	GOB1538	G	T	synonymous_variant	LOW	ulp2	SPAC17A5.07c	SUMO deconjugating cysteine peptidase Ulp2, with deSUMOylase activity	cytoplasmic translation
I	4564578	GOB1538	C	A	missense_variant	MODERATE	slm1	SPAC637.13c	cytoskeletal signaling protein Slm1, lipid binding with role in actin cytoskeleton organization	actin cytoskeleton organization
II	915395	GOB1538	G	C	missense_variant	MODERATE	tor2	SPBC216.07c	TORC1 serine/threonine protein kinase Tor2 with roles in regulating the activity of proteins involved inregulation of cell cycle switching	cell cycle
II	1936561	GOB1538	C	T	missense_variant	MODERATE	pub3	SPBC16E9.11c	HECT-type ubiquitin-protein ligase E3 Pub3	protein catabolic process
II	3515399	GOB1538	T	TTAGCTGCTCATTA	frameshift_variant&stop_gained	HIGH	exg1	SPBC1105.05	cell wall glucan 1,6-beta-glucosidase Exg1, involved in cell wall organization or biogenesis	cell wall organization
Total	5
I	2037268	GOB1539	C	T	synonymous_variant	LOW	psc3	SPAC17H9.20	mitotic cohesin complex, STAG protein subunit Psc3	chromatin organization
I	1539015	GOB1539	G	GACCAA	5_prime_UTR_variant	MODIFIER	SPAC57A7.05	SPAC57A7.05	transmembrane transporter activity	transmembrane transporter
I	3240966	GOB1539	A	C	start_lost	HIGH	ace2	SPAC6G10.12c	DNA-binding transcription factor Ace2	regulation of transcription
I	3786023	GOB1539	TATTATC	T	upstream_gene_variant	MODIFIER	SPNCRNA.234	SPNCRNA.234	lncRNA gene (Long non-coding RNAs)
I	3840462	GOB1539	C	CAATA	upstream_gene_variant	MODIFIER	SPAC4H3.16	SPAC4H3.16	not much information
I	3969229	GOB1539	G	A	missense_variant	MODERATE	ubi1	SPAC11G7.04	ribosomal-ubiquitin fusion protein Ubi1, protein tag activity	cytoplasmic translation, ribosome biogenesis, protein catabolic process
I	4027541	GOB1539	TC	T	frameshift_variant	HIGH	mak2	SPAC27E2.09	phosphorelay sensor kinase Mak2	protein kinase activity
II	1856393	GOB1539	C	T	missense_variant	MODERATE	hhp1	SPBC3H7.15	serine/threonine protein kinase (CK1 family) Hhp1	protein kinase activity
Total	8
I	1042143	GOB1540	C	A	missense_variant	MODERATE	rho3	SPAC23C4.08	Rho family GTPase Rho3, with roles in actin cytoskeleton organization and maintenance of cell polarity	actin cytoskeleton organization
I	3240648	GOB1540	TGA	T	frameshift_variant	HIGH	ace2	SPAC6G10.12c	DNA-binding transcription factor Ace2	regulation of transcription
II	917139	GOB1540	C	T	missense_variant	MODERATE	tor2	SPBC216.07c	is that a very big gene? 2300 AA	cell cycle (mutation in the same gene but other location (other line))
II	1969711	GOB1540	T	C	upstream_gene_variant	MODIFIER	SPNCRNA.383	SPNCRNA.383	non-coding RNA
II	1969736	GOB1540	G	A	upstream_gene_variant	MODIFIER	SPNCRNA.383	SPNCRNA.383	non-coding RNA
II	3880772	GOB1540	T	A	missense_variant	MODERATE	mcm6	SPBC211.04c	MCM complex subunit Mcm6	DNA repair
III	2346241	GOB1540	C	T	missense_variant	MODERATE	adn3	SPCC1494.10	DNA-binding transcription factor Adn3	regulation of transcription
Total	7
I	1886941	GOB1541	C	CTAAA	upstream_gene_variant	MODIFIER	ypt71	SPAPB1A10.10c	GTPase Ypt71 with roles in transport and endocytosis	vesicle-mediated transport
I	3965038	GOB1541	C	T	missense_variant	MODERATE	pub1	SPAC11G7.02	HECT-type ubiquitin-protein ligase E3 Pub1	transmembrane transport
I	4799959	GOB1541	G	T	missense_variant	MODERATE	sec24	SPAC22F8.08	coincidence detector Sec24/Sfb2 subunit with role in vesicle-mediated transport	vesicle-mediated transport
I	5122390	GOB1541	T	C	upstream_gene_variant	MODIFIER	srs1	SPAC29A4.15	cytoplasmic serine-tRNA ligase Srs1, serine-tRNA ligase activity	amino-acid metabolic process
II	562484	GOB1541	C	CA	frameshift_variant	HIGH	rsn1	SPBC354.08c	plasma membrane calcium ion transmembrane transporter	transmembrane transport
II	2054162	GOB1541	T	TTTATTTATCCTCGCCAGCTATATTATTA	3_prime_UTR_variant	MODIFIER	gcn20	SPBC29A3.09c	AAA family ATPase Gcn20 known to have ATP hydrolysis activity	cytoplasmic translation
III	454379	GOB1541	T	A	missense_variant	MODERATE	rhp42	SPCC4G3.10c	DNA repair protein Rhp42	DNA repair
Total	7
I	1518426	GOB1542	C	T	synonymous_variant	LOW	mip1	SPAC57A7.11	TORC1 substrate adaptor, WD repeat protein, Raptor homolog Mip1	molecular adaptor activity
I	1838872	GOB1542	A	G	upstream_gene_variant	MODIFIER	SPAC1399.04c	SPAC1399.04c	uracil phosphoribosyltransferase Uck2	glycosyltransferase activity
I	3963175	GOB1542	A	T	5_prime_UTR_premature_start_codon_gain_variant	LOW	pub1	SPAC11G7.02	HECT-type ubiquitin-protein ligase E3 Pub1	ubiquitin-like protein transferase activity
I	4652316	GOB1542	C	T	upstream_gene_variant	MODIFIER	SPNCRNA.1008	SPNCRNA.1008	non-coding RNA
II	1716895	GOB1542	C	A	upstream_gene_variant	MODIFIER	klp5	SPBC2F12.13	kinesin-8 family plus-end directed microtubule motor Klp5	microtubule cytoskeleton organization
II	1856487	GOB1542	G	A	missense_variant	MODERATE	hhp1	SPBC3H7.15	serine/threonine protein kinase (CK1 family) Hhp1	role in cell division (microskeleton, meiosis, DNA repair and assembly)
II	2250043	GOB1542	C	A	synonymous_variant	LOW	dhx29	SPBC15C4.05	ATP-dependent RNA helicase, human DHX29 ortholog	ATP hydrolysis activity
II	2359566	GOB1542	CA	C	frameshift_variant	HIGH	mbx1	SPBC19G7.06	DNA-binding transcription factor, MADS-box Mbx1	DNA-binding transcription factor activity
II	3515481	GOB1542	C	CTATTGGG	frameshift_variant	HIGH	exg1	SPBC1105.05	cell wall glucan 1,6-beta-glucosidase Exg1	cell wall organization or biogenesis
II	3998537	GOB1542	T	TA	3_prime_UTR_variant	MODIFIER	MCM complex subunit Mcm6, genetic interaction with ACE2	SPBC3B9.06c	autophagy associated protein Atg3, genetic interaction with ACE2	ubiquitin-like protein transferase activity
Total	10
Mutations in same gene in two diferent lines					in lines		gene name	gene ID
					GOB1539, GOB1540		ace2	SPAC6G10.12C
					GOB1538, GOB1540		tor2	SPBC216.07C
					GOB1541, GOB1542		pub1	SPAC11G7.02
					GOB1539, GOB1541		hhp1	SPBC3H7.15
					GOB1538, GOB1542		exg1	SPBC1105.05
Which mutations were present at time 125 and are still present?
	#CHROM	GENOTYPES	REF	ALT	mutation type	effect	gene name	gene ID	information	GO term
	I	GOB1538, GOB1540	C	T	missense_variant	MODERATE	asl1	SPAC13G6.10c	cell wall protein Asl1, predicted O-glucosyl hydrolase	cell wall organization
	I	GOB1538, GOB1540	G	A	missense_variant	MODERATE	rho2	SPAC16.01	Rho family GTPase Rho2, with a role on establishment or maintenance of actin cytoskeleton polarity	actin cytoskeleton organization
	I	GOB1538, GOB1540, GOB1541	C	T	missense_variant	MODERATE	SPAC212.06c	SPAC212.06c	DNA helicase	DNA replication, repair and recombination
	II	GOB1538, GOB1540	T	TTAGCTGCTCATTA	frameshift_variant&stop_gained	HIGH	exg1	SPBC1105.05	cell wall glucan 1,6-beta-glucosidase Exg1, involved in cell wall organization or biogenesis	cell wall organization
	I	GOB1541, GOB1542	C	T	missense_variant	MODERATE	pub1	SPAC11G7.02	HECT-type ubiquitin-protein ligase E3 Pub1	transmembrane transport

### Sheet: spherical ancestor mutations
CHROM	POS	REF	ALT	mutation-type	gene name	gene ID	GO-for-query-1	possible phenotype
I	477739	T	C	missense_variant	gef1	SPAC24H6.09	establishment or maintenance of cell polarity (GO:0007163)	Misshapen weak viable, Uniformly lumpy or a range of different shapes. Phenotype is weak, cells are viable
II	275947	G	A	missense_variant	ede1	SPBC800.10c	actin cytoskeleton organization (GO:0030036)	Normal cell morphology
II	2803259	G	A	missense_variant	duo1	SPBC32F12.08c	mitotic sister chromatid segregation (GO:0000070) (abnormal cell shape)	Misshapen weak viable, Uniformly lumpy or a range of different shapes. Phenotype is weak, cells are viable
I	4834668	T	C	stop_gained	trm7	SPAC4F10.03c	microtubule cytoskeleton organization (GO:0000226)	Lower cell volume than normal
